# Lag3 and PD-1 pathways regulate NFAT-dependent TCR signalling programmes during early CD4^+^ T cell activation

**DOI:** 10.1101/2024.06.06.597762

**Authors:** Lozan Sheriff, Alastair Copland, David A.J. Lecky, Reygn Done, Lorna S George, Emma K. Jennings, Sophie Rouvray, Thomas A.E. Elliot, Elizabeth S. Jinks, Lalit Pallan, David Bending

## Abstract

Lag3 and PD-1 are immune checkpoints that regulate T cell responses and are current immunotherapy targets. Yet how they function to control early CD4^+^ T cell activation remains unclear. Here, we show that the PD-1 and Lag3 pathways exhibit layered control of the early CD4^+^ T cell activation process, with the effects of Lag3 more pronounced in the presence of PD-1 pathway co-blockade (CB). RNA-sequencing revealed that CB drove an early NFAT-dependent transcriptional profile, including promotion of ICOS^hi^ T follicular helper (Tfh) cell differentiation. NFAT pathway inhibition abolished CB-induced upregulation of NFAT-dependent co-receptors ICOS and OX40, whilst unaffecting the NFAT-independent gene *Nr4a1*. Mechanistically, Lag3 and PD-1 pathways functioned additively to regulate the duration of T cell receptor (TCR) signals during CD4^+^ T cell re-activation. Our data therefore reveal that PD-1 and Lag3 pathways converge to additively regulate TCR signal duration and NFAT-dependent transcriptional activity during early CD4^+^ T cell re-activation.

**Highlights:**

- PD-1 and Lag3 pathways exhibit layered control of early CD4^+^ T cell activation
- Their co-blockade enhances NFAT-dependent TCR transcriptional programmes
- Inhibition of NFAT signalling reverses the functional effects of PD-1 and Lag3 co-blockade
- Mechanistically, PD-1 and Lag3 function to additively regulate TCR signal duration during re-activation of CD4^+^ T cells
