## Supplementary material for "Lag3 and PD-1 pathways regulate NFAT-dependent TCR signalling programmes during early CD4^+^ T cell activation": Table S1

### Sheet: Combo_vs_IgG
ensembl_gene_id	baseMean	log2FoldChange	lfcSE	stat	pvalue	padj	svalue	gene
ENSMUSG00000040899	328.702	3.48034	0.459586	7.90726	2.63121e-15	1.56077e-12	6.80937e-11	Ccr6
ENSMUSG00000053469	425.712	1.8623	0.399056	6.61101	3.81703e-11	8.55353e-09	2.77506e-07	Tg
ENSMUSG00000105504	287.588	1.42367	0.286286	6.30003	2.97582e-10	4.91937e-08	1.1943e-06	Gbp5
ENSMUSG00000001665	261.953	1.41169	0.325972	5.84596	5.03663e-09	6.42903e-07	1.23619e-05	Gstt3
ENSMUSG00000027718	363.678	1.39848	0.531614	4.88795	1.01893e-06	6.18967e-05	0.00135558	Il21
ENSMUSG00000054072	369.754	1.30863	0.34558	5.38733	7.15122e-08	6.93393e-06	6.5382e-05	Iigp1
ENSMUSG00000042354	1386.65	1.22806	0.189855	7.33757	2.17511e-13	7.56338e-11	5.87711e-09	Gnl3
ENSMUSG00000074813	253.858	1.19954	0.330357	5.17525	2.27603e-07	1.73875e-05	0.000200199	Morrbid
ENSMUSG00000027076	465.169	1.19843	0.215088	6.57638	4.82031e-11	1.03421e-08	1.69944e-07	Timm10
ENSMUSG00000033706	278.367	1.1935	0.308531	5.31722	1.05366e-07	9.92996e-06	7.82024e-05	Smyd5
ENSMUSG00000053801	694.443	1.19211	0.196131	6.99209	2.70824e-12	8.27574e-10	1.99856e-08	Grwd1
ENSMUSG00000079442	548.319	1.10805	0.318888	4.98542	6.18267e-07	3.92113e-05	0.000361594	St6galnac4
ENSMUSG00000015176	3225.79	1.05611	0.122712	9.22127	2.93615e-20	4.22973e-17	5.3622e-13	Nolc1
ENSMUSG00000028270	474.309	1.05234	0.309867	4.8792	1.06517e-06	6.34047e-05	0.000503109	Gbp2
ENSMUSG00000031155	1511.1	1.04866	0.160417	7.34304	2.08794e-13	7.56338e-11	7.68312e-09	Pim2
ENSMUSG00000085156	603.981	1.02139	0.309408	4.78717	1.69148e-06	8.83778e-05	0.000696256	Snhg15
ENSMUSG00000055491	437.761	1.0124	0.271473	5.06096	4.17144e-07	2.84221e-05	0.000224292	Pprc1
ENSMUSG00000006442	1542.82	1.00919	0.234691	5.47357	4.41062e-08	4.68176e-06	2.343e-05	Srm
ENSMUSG00000028069	2346.83	1.00442	0.145192	7.66907	1.73251e-14	7.59592e-12	1.73392e-09	Gpatch4
ENSMUSG00000038279	1199.6	0.994509	0.151857	7.33775	2.1721e-13	7.56338e-11	1.2974e-08	Nop2
ENSMUSG00000053931	405.803	0.994501	0.317491	4.65361	3.26166e-06	0.000149503	0.00106833	Cnn3
ENSMUSG00000041515	1789.5	0.977186	0.174643	6.50304	7.87143e-11	1.58751e-08	3.51233e-07	Irf8
ENSMUSG00000004100	523.384	0.971726	0.27608	4.87851	1.0689e-06	6.34047e-05	0.000425652	Ppan
ENSMUSG00000041057	4680.49	0.942092	0.114054	8.87809	6.80172e-19	6.23532e-16	5.11583e-12	Wdr43
ENSMUSG00000000561	971.604	0.939933	0.204432	5.65762	1.5349e-08	1.75886e-06	1.51492e-05	Wdr77
ENSMUSG00000029594	360.759	0.909802	0.338786	4.28851	1.79872e-05	0.000594697	0.00355848	Rbm19
ENSMUSG00000010755	668.392	0.902135	0.256936	4.80093	1.57928e-06	8.49846e-05	0.000513548	Cars
ENSMUSG00000023988	880.388	0.901708	0.219661	5.24039	1.60237e-07	1.32445e-05	6.96603e-05	Bysl
ENSMUSG00000035692	2592.67	0.89799	0.308091	4.40296	1.06784e-05	0.000391566	0.00210532	Isg15
ENSMUSG00000027236	2716.33	0.894069	0.143404	7.01817	2.24798e-12	7.08396e-10	4.27115e-08	Eif3j1
ENSMUSG00000046718	913.094	0.87238	0.239649	4.86197	1.16221e-06	6.79045e-05	0.000388862	Bst2
ENSMUSG00000027533	561.362	0.869165	0.240995	4.83387	1.33904e-06	7.3786e-05	0.000444448	Fabp5
ENSMUSG00000001666	2006.92	0.839803	0.113523	8.04	8.98367e-16	5.66196e-13	8.29225e-10	Ddt
ENSMUSG00000078853	1788.52	0.828633	0.150733	6.33	2.45155e-10	4.19006e-08	1.80991e-06	Igtp
ENSMUSG00000000628	938.933	0.828485	0.235232	4.72544	2.29613e-06	0.000112947	0.000648765	Hk2
ENSMUSG00000020089	4472.24	0.82242	0.0967319	9.05702	1.34068e-19	1.68992e-16	1.13829e-11	Ppa1
ENSMUSG00000108414	5246.53	0.820715	0.113486	7.8768	3.35882e-15	1.78265e-12	2.37458e-09	Snhg1
ENSMUSG00000029075	1832.69	0.817154	0.164929	5.85566	4.75117e-09	6.22218e-07	1.09134e-05	Tnfrsf4
ENSMUSG00000045624	3226.78	0.807152	0.15019	6.20591	5.43804e-10	8.70431e-08	2.77852e-06	Esf1
ENSMUSG00000010554	1610.61	0.806028	0.145511	6.34834	2.1765e-10	3.85049e-08	1.97077e-06	Mettl16
ENSMUSG00000000776	534.43	0.798455	0.244542	4.50197	6.7326e-06	0.000270484	0.00127998	Polr3d
ENSMUSG00000021392	1247.24	0.798302	0.212729	4.86216	1.16113e-06	6.79045e-05	0.000370679	Nol8
ENSMUSG00000006732	1008.03	0.789781	0.21102	4.84408	1.27201e-06	7.04776e-05	0.00041631	Mettl1
ENSMUSG00000058392	1525.76	0.786916	0.158692	5.83103	5.50878e-09	6.9031e-07	1.31417e-05	Rrp1b
ENSMUSG00000041774	343.358	0.785599	0.25855	4.32702	1.51143e-05	0.000512693	0.00220674	Ydjc
ENSMUSG00000026942	393.491	0.779954	0.249422	4.37938	1.19017e-05	0.000422596	0.00180504	Traf2
ENSMUSG00000026020	9462.67	0.775753	0.0781856	10.3782	3.11547e-25	1.57082e-21	2.76347e-14	Nop58
ENSMUSG00000031403	7584.54	0.77402	0.0868304	9.41868	4.56787e-21	9.21248e-18	2.15015e-12	Dkc1
ENSMUSG00000040463	3997.54	0.771014	0.130091	6.66002	2.73792e-11	6.42075e-09	5.10058e-07	Mybbp1a
ENSMUSG00000112907	580.199	0.76504	0.270597	4.15646	3.23218e-05	0.000950241	0.00368908	Gm47015
ENSMUSG00000057561	1119.95	0.76441	0.207686	4.76399	1.89805e-06	9.66664e-05	0.000535351	Eif1a
ENSMUSG00000024037	471.091	0.764171	0.245938	4.34242	1.40921e-05	0.000484999	0.00187976	Wdr4
ENSMUSG00000097195	1122.99	0.757324	0.176278	5.24514	1.56164e-07	1.30145e-05	8.27944e-05	Snhg5
ENSMUSG00000029145	1631.31	0.752534	0.181915	5.10933	3.23301e-07	2.36244e-05	0.000163969	Eif2b4
ENSMUSG00000048429	519.93	0.752271	0.257525	4.19755	2.69824e-05	0.000822024	0.00320632	Timm29
ENSMUSG00000028869	1920.22	0.750351	0.146097	5.94605	2.74685e-09	4.01438e-07	9.55691e-06	Gnl2
ENSMUSG00000021595	4767.26	0.74579	0.102297	7.87906	3.29866e-15	1.78265e-12	4.64447e-09	Nsun2
ENSMUSG00000028965	878.378	0.744989	0.191624	4.90007	9.58031e-07	5.89072e-05	0.000344448	Tnfrsf9
ENSMUSG00000022557	1036.01	0.744312	0.20618	4.68247	2.83432e-06	0.000134185	0.000708805	Bop1
ENSMUSG00000039768	617.338	0.739751	0.229178	4.39108	1.12789e-05	0.00040699	0.00166969	Dnajc11
ENSMUSG00000086290	1050.27	0.732946	0.218282	4.47578	7.61319e-06	0.000295275	0.00131652	Snhg12
ENSMUSG00000020741	1861.83	0.731781	0.166519	5.29522	1.18873e-07	1.07993e-05	7.39197e-05	Cluh
ENSMUSG00000034203	575.45	0.726486	0.235255	4.27079	1.9478e-05	0.000635652	0.0025182	Chchd4
ENSMUSG00000036078	696.192	0.717383	0.200162	4.62362	3.77108e-06	0.000165042	0.000819897	Sigmar1
ENSMUSG00000021079	1154.07	0.710846	0.182911	4.85187	1.22303e-06	6.99538e-05	0.000434995	Timm9
ENSMUSG00000030064	518.481	0.70941	0.243306	4.12334	3.73411e-05	0.00106369	0.00372241	Frmd4b
ENSMUSG00000039232	1051.21	0.698711	0.235413	4.14086	3.4601e-05	0.00100263	0.00342783	Stx11
ENSMUSG00000042719	1312.21	0.695741	0.166375	5.07099	3.95751e-07	2.7242e-05	0.000248485	Naa25
ENSMUSG00000033917	979.215	0.693939	0.200389	4.49456	6.97147e-06	0.000274611	0.0012438	Gde1
ENSMUSG00000061979	448.199	0.693938	0.229133	4.17489	2.9813e-05	0.000889451	0.0031149	Rcc1l
ENSMUSG00000039067	6834	0.687972	0.0871178	8.39845	4.5242e-17	3.25872e-14	1.19002e-09	Psmd7
ENSMUSG00000061024	835.824	0.687307	0.23749	4.07008	4.69962e-05	0.00129417	0.00424319	Rrs1
ENSMUSG00000056962	1237.02	0.684095	0.161013	5.11002	3.22121e-07	2.36244e-05	0.00021205	Jmjd6
ENSMUSG00000021270	38024.5	0.684083	0.074957	9.56083	1.16822e-21	2.94507e-18	8.40494e-12	Hsp90aa1
ENSMUSG00000044468	752.663	0.681517	0.234206	4.0706	4.68923e-05	0.00129417	0.00413649	Tent5c
ENSMUSG00000028261	900.394	0.680005	0.23443	4.06155	4.8748e-05	0.001325	0.00431502	Ndufaf4
ENSMUSG00000026502	2092.68	0.673896	0.150488	5.28861	1.23247e-07	1.10966e-05	0.000101524	Desi2
ENSMUSG00000018651	678.306	0.672696	0.230644	4.05929	4.92226e-05	0.00133073	0.00427919	Tada2a
ENSMUSG00000020706	2647.18	0.672199	0.187712	4.55083	5.34344e-06	0.000221742	0.00105161	Ftsj3
ENSMUSG00000028741	1705.08	0.669024	0.153572	5.17872	2.23419e-07	1.73875e-05	0.000158264	Mrto4
ENSMUSG00000021149	2673.01	0.667831	0.124058	6.0686	1.29029e-09	1.9519e-07	1.02307e-05	Gtpbp4
ENSMUSG00000029415	1280.26	0.667464	0.182634	4.60108	4.20296e-06	0.000180352	0.000955277	Sdad1
ENSMUSG00000020572	1198.62	0.666156	0.17185	4.77674	1.7816e-06	9.11961e-05	0.000569081	Nampt
ENSMUSG00000036693	1264.77	0.664304	0.166929	4.858	1.18575e-06	6.87116e-05	0.000473305	Nop14
ENSMUSG00000030138	2798.18	0.663035	0.107087	6.79176	1.10772e-11	3.01899e-09	8.16313e-07	Bms1
ENSMUSG00000003955	1930.57	0.662462	0.207003	4.24405	2.1952e-05	0.00070498	0.00259824	Fam162a
ENSMUSG00000005846	5683.41	0.657438	0.104164	6.89531	5.37457e-12	1.54849e-09	5.95292e-07	Rsl1d1
ENSMUSG00000033166	1484.44	0.656045	0.173671	4.6806	2.86032e-06	0.000134782	0.000749326	Dis3
ENSMUSG00000022682	1023.5	0.648096	0.193818	4.32648	1.5151e-05	0.000512693	0.00190505	Rrn3
ENSMUSG00000047649	942.993	0.640893	0.186099	4.39066	1.13008e-05	0.00040699	0.00171393	Cd3eap
ENSMUSG00000073676	8817.28	0.640593	0.0761587	8.84437	9.2042e-19	7.7346e-16	3.27255e-10	Hspe1
ENSMUSG00000051518	931	0.640288	0.185973	4.38889	1.13933e-05	0.000407174	0.00173597	Rps19bp1
ENSMUSG00000022635	2783	0.637817	0.146286	5.13519	2.81863e-07	2.08993e-05	0.000254452	Zcrb1
ENSMUSG00000053907	5293.89	0.637186	0.135424	5.43108	5.60139e-08	5.64001e-06	5.66464e-05	Mat2a
ENSMUSG00000035960	1425.3	0.628931	0.201499	4.12433	3.71808e-05	0.00106213	0.00352579	Apex1
ENSMUSG00000038213	1440.38	0.626358	0.184873	4.32128	1.55126e-05	0.000523173	0.00207966	Tapbpl
ENSMUSG00000067367	5833.25	0.625056	0.107116	6.42212	1.34387e-10	2.50956e-08	4.51318e-06	Lyar
ENSMUSG00000026009	8780.55	0.624184	0.100381	6.77137	1.27566e-11	3.38222e-09	1.48658e-06	Icos
ENSMUSG00000092203	1987.14	0.613858	0.167608	4.51564	6.31272e-06	0.00025463	0.00133488	1110038B12Rik
ENSMUSG00000013629	2106.39	0.612143	0.131394	5.35326	8.63849e-08	8.29625e-06	0.000125668	Cad
ENSMUSG00000021243	5345.23	0.610477	0.0898581	7.28886	3.1259e-13	1.05072e-10	2.16977e-07	Fcf1
ENSMUSG00000022247	1753.19	0.609745	0.188452	4.17321	3.00332e-05	0.000893378	0.00314555	Brix1
ENSMUSG00000029657	3386.97	0.6031	0.132219	5.25422	1.48651e-07	1.25966e-05	0.00018224	Hsph1
ENSMUSG00000024188	2374.69	0.597045	0.124919	5.43577	5.45607e-08	5.55748e-06	9.67642e-05	Luc7l
ENSMUSG00000020075	9111.19	0.596885	0.132565	5.19316	2.06751e-07	1.65467e-05	0.000266613	Ddx21
ENSMUSG00000053175	1183.7	0.596865	0.179703	4.21415	2.50721e-05	0.000777928	0.00271622	Bcl3
ENSMUSG00000033880	1561.37	0.596559	0.16501	4.44603	8.74724e-06	0.000332857	0.00164774	Lgals3bp
ENSMUSG00000018921	1394.63	0.594227	0.136873	5.04941	4.43177e-07	2.9596e-05	0.000352876	Pelp1
ENSMUSG00000018433	2165.39	0.594195	0.152202	4.67851	2.88961e-06	0.000134902	0.000894711	Nol11
ENSMUSG00000044224	1283.71	0.59314	0.180399	4.18104	2.90172e-05	0.000868279	0.00317598	Dnajc21
ENSMUSG00000003808	3185.37	0.583805	0.148112	4.69138	2.71372e-06	0.000129693	0.000924969	Farsa
ENSMUSG00000023106	4856.05	0.579263	0.110697	5.81336	6.12329e-09	7.53015e-07	2.60524e-05	Denr
ENSMUSG00000070319	3642.82	0.57825	0.125296	5.2612	1.43119e-07	1.22306e-05	0.000242476	Eif3g
ENSMUSG00000025995	1079.13	0.575849	0.180478	4.07194	4.66224e-05	0.00129159	0.00420763	Wdr75
ENSMUSG00000024120	2210.07	0.575705	0.118524	5.47136	4.46606e-08	4.69123e-06	0.000106385	Lrpprc
ENSMUSG00000014226	3957.67	0.574785	0.129503	5.10083	3.38172e-07	2.45333e-05	0.000327425	Cacybp
ENSMUSG00000074656	16169.2	0.572707	0.0914445	6.74861	1.49272e-11	3.67135e-09	3.56349e-06	Eif2s2
ENSMUSG00000074578	4240.28	0.572436	0.122183	5.31343	1.07584e-07	1.00451e-05	0.000206082	Zfas1
ENSMUSG00000022255	6329.62	0.571063	0.112384	5.66456	1.47404e-08	1.7284e-06	4.35402e-05	Mtdh
ENSMUSG00000020873	1839.76	0.569455	0.1169	5.47394	4.40149e-08	4.68176e-06	0.000120758	Slc35b1
ENSMUSG00000031917	1104.37	0.563405	0.163781	4.24149	2.22045e-05	0.000710825	0.00274651	Nip7
ENSMUSG00000026083	12115.9	0.555641	0.0880939	6.76774	1.30808e-11	3.38222e-09	4.14035e-06	Eif5b
ENSMUSG00000001674	1416.11	0.548764	0.143602	4.52537	6.02892e-06	0.000245143	0.00156402	Ddx18
ENSMUSG00000026864	16480.8	0.548714	0.0910171	6.49892	8.08964e-11	1.59953e-08	7.55906e-06	Hspa5
ENSMUSG00000000384	1698.15	0.548403	0.142865	4.53911	5.64916e-06	0.00023157	0.0015225	Tbrg4
ENSMUSG00000029014	5379.12	0.546867	0.108052	5.60855	2.04025e-08	2.31167e-06	8.74466e-05	Dnajc2
ENSMUSG00000055435	4019.59	0.546307	0.142041	4.54141	5.58783e-06	0.000229991	0.00154302	Maf
ENSMUSG00000039682	1251.3	0.545908	0.151198	4.3447	1.39464e-05	0.000483284	0.00244021	Lap3
ENSMUSG00000033318	1721.17	0.545351	0.167642	4.05699	4.97099e-05	0.00134031	0.00460798	Gstt2
ENSMUSG00000036112	8231.23	0.5451	0.0773315	7.4517	9.21451e-14	3.57381e-11	4.2778e-07	Metap2
ENSMUSG00000024081	2504.99	0.544877	0.129016	4.86151	1.16496e-06	6.79045e-05	0.00073555	Cebpz
ENSMUSG00000063888	1677.34	0.543307	0.136763	4.64289	3.43574e-06	0.000153301	0.00122574	Rpl7l1
ENSMUSG00000032301	5299.29	0.54062	0.120882	5.07186	3.93944e-07	2.7242e-05	0.000483071	Psma4
ENSMUSG00000042462	2457.08	0.54043	0.120279	5.08991	3.58236e-07	2.52855e-05	0.000463595	Dctpp1
ENSMUSG00000039640	3455.66	0.539817	0.120592	5.07405	3.89446e-07	2.7242e-05	0.000492719	Mrpl12
ENSMUSG00000036499	2530.96	0.538233	0.134858	4.6491	3.33388e-06	0.000150757	0.00126195	Eea1
ENSMUSG00000027804	2371.83	0.534479	0.132084	4.68953	2.73832e-06	0.000130251	0.00117073	Ppid
ENSMUSG00000032803	1862.74	0.533818	0.145531	4.36811	1.25325e-05	0.000441853	0.00238755	Cdv3
ENSMUSG00000030036	2651.47	0.530355	0.149112	4.26925	1.96128e-05	0.000637987	0.00286844	Mogs
ENSMUSG00000043279	1551.72	0.526288	0.128133	4.72665	2.28259e-06	0.000112831	0.00113597	Trim56
ENSMUSG00000029076	3041.91	0.526063	0.123801	4.8498	1.23587e-06	7.00143e-05	0.000849214	Sdf4
ENSMUSG00000062937	1509.54	0.524139	0.132316	4.59668	4.29286e-06	0.000183429	0.00146027	Mtap
ENSMUSG00000040354	1924.66	0.517985	0.119873	4.89807	9.67806e-07	5.91476e-05	0.000805376	Mars1
ENSMUSG00000070697	4640.34	0.500357	0.0916708	5.89878	3.66191e-09	5.12871e-07	5.22226e-05	Utp3
ENSMUSG00000022752	3329.45	0.499114	0.114827	4.88603	1.02889e-06	6.21276e-05	0.00100123	Tomm70a
ENSMUSG00000079184	3970.27	0.491709	0.131055	4.35363	1.33902e-05	0.000468843	0.00293013	Mphosph8
ENSMUSG00000026234	51837.1	0.490785	0.0908856	5.82993	5.54493e-09	6.9031e-07	0.000111175	Ncl
ENSMUSG00000031984	2822.93	0.489641	0.13047	4.35024	1.35986e-05	0.000474491	0.0030536	2810004N23Rik
ENSMUSG00000016018	2746.71	0.488668	0.125136	4.47888	7.50373e-06	0.000292153	0.00249234	Mtrex
ENSMUSG00000023175	2540.97	0.482467	0.101876	5.20603	1.92923e-07	1.5689e-05	0.000591832	Bsg
ENSMUSG00000029467	2382.17	0.480573	0.104704	5.07033	3.97121e-07	2.7242e-05	0.000763317	Atp2a2
ENSMUSG00000046707	2353.93	0.480266	0.125126	4.40439	1.06082e-05	0.000390414	0.00283745	Csnk2a2
ENSMUSG00000021810	2642.98	0.479646	0.122948	4.45753	8.29113e-06	0.000316696	0.0026267	Ecd
ENSMUSG00000037376	2267.11	0.479143	0.113768	4.72882	2.25828e-06	0.00011218	0.00158488	Trmt6
ENSMUSG00000024587	3185.92	0.476755	0.134715	4.14297	3.42842e-05	0.000996315	0.00491816	Nars
ENSMUSG00000017999	3263	0.473784	0.130379	4.21654	2.4808e-05	0.000774502	0.00438755	Ddx27
ENSMUSG00000042406	4082.73	0.472027	0.122837	4.39162	1.12507e-05	0.00040699	0.00323702	Atf4
ENSMUSG00000020361	6925.5	0.467922	0.0976576	5.23149	1.68146e-07	1.37852e-05	0.000672078	Hspa4
ENSMUSG00000026558	2724.6	0.467873	0.100767	5.09606	3.46803e-07	2.48026e-05	0.000834548	Uck2
ENSMUSG00000029062	3986.43	0.46436	0.118415	4.44466	8.80294e-06	0.000333718	0.00296113	Cdk11b
ENSMUSG00000027091	3958.65	0.463297	0.127573	4.1927	2.75648e-05	0.000834725	0.00484049	Zc3h15
ENSMUSG00000070691	4104.47	0.462761	0.105758	4.84471	1.268e-06	7.04776e-05	0.00137639	Runx3
ENSMUSG00000063904	2235.56	0.460256	0.125914	4.20652	2.59329e-05	0.000797277	0.00480169	Dpp3
ENSMUSG00000016554	5090.2	0.457979	0.0998002	5.02915	4.9267e-07	3.22603e-05	0.00108503	Eif3d
ENSMUSG00000075602	11449.4	0.456555	0.0859852	5.69163	1.25835e-08	1.49285e-06	0.000294557	Ly6a
ENSMUSG00000085241	1734.29	0.449677	0.120092	4.26117	2.03362e-05	0.00065939	0.00464656	Snhg3
ENSMUSG00000029447	7259.28	0.448438	0.0967129	5.05585	4.2847e-07	2.88046e-05	0.00115326	Cct6a
ENSMUSG00000028961	2787.24	0.447162	0.113105	4.43859	9.05497e-06	0.00034071	0.00359098	Pgd
ENSMUSG00000020869	2414.51	0.445459	0.113829	4.39991	1.08298e-05	0.00039568	0.00389033	Lrrc59
ENSMUSG00000063273	5134.83	0.443849	0.0867071	5.49335	3.94386e-08	4.27633e-06	0.000524508	Naa15
ENSMUSG00000037331	4239.98	0.440567	0.103116	4.71044	2.47179e-06	0.000120413	0.00233449	Larp1
ENSMUSG00000021109	3202.23	0.439532	0.108823	4.49923	6.81989e-06	0.000272904	0.0033952	Hif1a
ENSMUSG00000027405	2431.03	0.43446	0.109088	4.43929	9.02553e-06	0.00034071	0.00395954	Nop56
ENSMUSG00000024359	6196.29	0.433972	0.104485	4.59081	4.41539e-06	0.000187868	0.00302287	Hspa9
ENSMUSG00000020720	2635.06	0.433753	0.107485	4.48489	7.29511e-06	0.000285649	0.00375553	Psmd12
ENSMUSG00000038374	10794.9	0.431665	0.0870742	5.32297	1.02087e-07	9.71173e-06	0.000864121	Rbm8a
ENSMUSG00000021282	6983.61	0.428974	0.0962413	4.85689	1.19244e-06	6.87116e-05	0.00200504	Eif5
ENSMUSG00000024991	17258.9	0.423851	0.0861225	5.27653	1.31656e-07	1.15913e-05	0.00103475	Eif3a
ENSMUSG00000028896	4416.23	0.409823	0.095281	4.67959	2.87451e-06	0.000134821	0.00346062	Rcc1
ENSMUSG00000026615	5672.61	0.409638	0.0822127	5.31032	1.09436e-07	1.01243e-05	0.00129799	Eprs
ENSMUSG00000024613	8166.72	0.408065	0.100429	4.46038	8.18158e-06	0.0003137	0.00495751	Tcof1
ENSMUSG00000040681	8143.75	0.407209	0.0800079	5.40676	6.4175e-08	6.33448e-06	0.0011189	Hmgn1
ENSMUSG00000030695	12271.1	0.399819	0.0806686	5.26977	1.36592e-07	1.17726e-05	0.00160574	Aldoa
ENSMUSG00000030057	5627.18	0.39656	0.0913689	4.69144	2.71292e-06	0.000129693	0.00403023	Cnbp
ENSMUSG00000005625	6134.12	0.395714	0.0887268	4.80028	1.5844e-06	8.49846e-05	0.00349323	Psmd4
ENSMUSG00000109324	8321.05	0.385367	0.0849981	4.85109	1.22787e-06	6.99538e-05	0.00382246	Prmt1
ENSMUSG00000055436	11483.4	0.385139	0.0891004	4.65498	3.24004e-06	0.00014919	0.00499665	Srsf11
ENSMUSG00000023944	186098	0.379678	0.0677557	5.8533	4.81913e-09	6.23027e-07	0.000970405	Hsp90ab1
ENSMUSG00000003814	12816.9	0.372487	0.0812007	4.87952	1.06344e-06	6.34047e-05	0.00449739	Calr
ENSMUSG00000022443	14639.6	-0.394255	0.0639984	-6.40682	1.48584e-10	2.72422e-08	0.000279844	Myh9
ENSMUSG00000046722	4652.43	-0.398474	0.0923052	-4.67347	2.96159e-06	0.000137362	0.00406551	Cdc42se1
ENSMUSG00000020190	6112.44	-0.400922	0.0848161	-5.05706	4.25777e-07	2.88046e-05	0.00218163	Mknk2
ENSMUSG00000030707	14599.4	-0.404077	0.0863016	-5.02066	5.14947e-07	3.32867e-05	0.00225684	Coro1a
ENSMUSG00000023048	2407.46	-0.406035	0.0949235	-4.65105	3.30254e-06	0.000150013	0.00385639	Prr13
ENSMUSG00000050379	3865.41	-0.415266	0.101911	-4.4845	7.30836e-06	0.000285649	0.0045338	Septin6
ENSMUSG00000096472	3338.68	-0.417206	0.0981978	-4.64526	3.39643e-06	0.000152285	0.00336289	Cdkn2d
ENSMUSG00000033220	14123.6	-0.417385	0.0781051	-5.66207	1.49559e-08	1.73351e-06	0.000625813	Rac2
ENSMUSG00000020914	24013.7	-0.420213	0.0924734	-4.92092	8.61369e-07	5.37312e-05	0.00202991	Top2a
ENSMUSG00000024965	4115.9	-0.425994	0.0960442	-4.83152	1.35497e-06	7.42582e-05	0.00228211	Fermt3
ENSMUSG00000032011	9683.89	-0.436286	0.100134	-4.77894	1.76222e-06	9.11296e-05	0.00213088	Thy1
ENSMUSG00000034595	3533.25	-0.440343	0.107285	-4.55912	5.13674e-06	0.000214045	0.00299195	Ppp1r18
ENSMUSG00000023274	4834.74	-0.440976	0.115843	-4.29745	1.72772e-05	0.000574994	0.00468513	Cd4
ENSMUSG00000049932	3661.83	-0.446099	0.111637	-4.47396	7.67842e-06	0.000296663	0.00333078	H2ax
ENSMUSG00000018819	4923.37	-0.446682	0.107044	-4.63247	3.61332e-06	0.00015981	0.00257142	Lsp1
ENSMUSG00000057058	3156.96	-0.45062	0.110225	-4.56452	5.00648e-06	0.000209483	0.00265605	Skap1
ENSMUSG00000035697	7206.14	-0.466316	0.0850445	-5.86898	4.38493e-09	5.97474e-07	0.00014659	Arhgap45
ENSMUSG00000079523	5152	-0.468311	0.114288	-4.60718	4.08165e-06	0.000177411	0.00215635	Tmsb10
ENSMUSG00000015143	9958.36	-0.469589	0.0746252	-6.63617	3.21935e-11	7.37817e-09	1.91261e-05	Actn1
ENSMUSG00000026094	4700.09	-0.470196	0.114361	-4.62309	3.78071e-06	0.000165042	0.00205476	Stk17b
ENSMUSG00000003161	4139.91	-0.471359	0.109691	-4.7903	1.66529e-06	8.76223e-05	0.00141831	Sri
ENSMUSG00000026970	3296.7	-0.474275	0.112996	-4.70687	2.51546e-06	0.000121951	0.00169186	Rbms1
ENSMUSG00000030220	12354.5	-0.476958	0.063951	-7.75937	8.53544e-15	4.30357e-12	1.0548e-06	Arhgdib
ENSMUSG00000005034	1478.5	-0.488931	0.128696	-4.38824	1.1427e-05	0.000407174	0.00277658	Prkacb
ENSMUSG00000024677	10398.3	-0.502872	0.0834831	-6.42958	1.27954e-10	2.4345e-08	1.76292e-05	Ms4a6b
ENSMUSG00000001123	2718.9	-0.50402	0.105671	-5.27412	1.33396e-07	1.15963e-05	0.000397987	Lgals9
ENSMUSG00000015889	1747.65	-0.511553	0.126995	-4.63006	3.65554e-06	0.000160971	0.00148117	Lta4h
ENSMUSG00000044167	3837.76	-0.513789	0.101841	-5.5405	3.01616e-08	3.30597e-06	0.000176232	Foxo1
ENSMUSG00000034786	1446.5	-0.515704	0.154022	-4.06957	4.71004e-05	0.00129417	0.00476292	Gpsm3
ENSMUSG00000029516	2073.88	-0.516019	0.146304	-4.2154	2.4934e-05	0.000776033	0.00362342	Cit
ENSMUSG00000005893	2170.53	-0.518006	0.138476	-4.39727	1.09621e-05	0.000399068	0.00246636	Nr2c2
ENSMUSG00000007891	2207.05	-0.518041	0.115409	-5.04658	4.49798e-07	2.98405e-05	0.000603171	Ctsd
ENSMUSG00000001700	2517.24	-0.521449	0.146759	-4.24802	2.15668e-05	0.000694822	0.00329863	Gramd3
ENSMUSG00000032035	4382.55	-0.527587	0.107417	-5.44215	5.26408e-08	5.41663e-06	0.00021812	Ets1
ENSMUSG00000000682	21946.7	-0.529327	0.0606435	-9.04192	1.53941e-19	1.72482e-16	3.3794e-09	Cd52
ENSMUSG00000012443	2317.94	-0.530053	0.114791	-5.18234	2.19123e-07	1.73875e-05	0.00037976	Kif11
ENSMUSG00000003031	1456.85	-0.530762	0.155955	-4.14547	3.39115e-05	0.000988334	0.00392478	Cdkn1b
ENSMUSG00000018567	1644.84	-0.53208	0.13195	-4.67292	2.96954e-06	0.000137362	0.00118915	Gabarap
ENSMUSG00000024948	1298.29	-0.533137	0.145316	-4.36736	1.25755e-05	0.000441853	0.00241397	Map4k2
ENSMUSG00000031004	6261.54	-0.536948	0.110019	-5.42957	5.64896e-08	5.64001e-06	0.000194248	Mki67
ENSMUSG00000037318	1924.75	-0.541398	0.115175	-5.27578	1.3219e-07	1.15913e-05	0.000287081	Traf3ip3
ENSMUSG00000032657	820.449	-0.541463	0.163999	-4.0869	4.37169e-05	0.00122117	0.00435106	Fam189b
ENSMUSG00000021756	1514.77	-0.542746	0.150265	-4.33953	1.42787e-05	0.000489572	0.0025444	Il6st
ENSMUSG00000031328	5800.69	-0.54304	0.100402	-5.91878	3.24335e-09	4.66899e-07	3.15698e-05	Flna
ENSMUSG00000027985	2834.21	-0.544844	0.141286	-4.54722	5.43585e-06	0.000224652	0.0015019	Lef1
ENSMUSG00000028832	4953.9	-0.545168	0.0892611	-6.56741	5.11963e-11	1.07555e-08	6.88232e-06	Stmn1
ENSMUSG00000031827	18822.4	-0.549019	0.0753522	-7.68123	1.57564e-14	7.22215e-12	1.25722e-07	Cotl1
ENSMUSG00000037295	730.454	-0.55073	0.16939	-4.06682	4.76591e-05	0.00130242	0.0044242	Ldlrap1
ENSMUSG00000029713	3914.58	-0.553231	0.0888223	-6.691	2.21646e-11	5.32161e-09	5.25562e-06	Gnb2
ENSMUSG00000040699	15492.5	-0.555892	0.086672	-6.86744	6.53649e-12	1.83094e-09	2.24399e-06	Limd2
ENSMUSG00000056493	2283.62	-0.55799	0.122771	-5.16582	2.39389e-07	1.81504e-05	0.000310664	Foxk1
ENSMUSG00000043535	1944.83	-0.562512	0.14478	-4.60504	4.12386e-06	0.000178477	0.00120751	Setx
ENSMUSG00000028480	1590.43	-0.578325	0.173818	-4.18222	2.88672e-05	0.000868279	0.00326762	Glipr2
ENSMUSG00000020733	2275.72	-0.579195	0.143669	-4.75876	1.94787e-06	9.86433e-05	0.000791131	Slc9a3r1
ENSMUSG00000041642	2185.41	-0.582984	0.143876	-4.78286	1.72817e-06	8.98293e-05	0.000722187	Kif21b
ENSMUSG00000027339	1175.85	-0.584222	0.147976	-4.69753	2.63325e-06	0.000127051	0.000879404	Rassf2
ENSMUSG00000054892	962.841	-0.590589	0.177134	-4.21182	2.53319e-05	0.00078358	0.00280695	Txk
ENSMUSG00000025357	6671.39	-0.594626	0.113155	-5.85575	4.74859e-09	6.22218e-07	2.1213e-05	Dgka
ENSMUSG00000078429	1086.17	-0.596412	0.189749	-4.07741	4.55396e-05	0.00126507	0.00399481	Ctdsp2
ENSMUSG00000064373	1420.7	-0.60034	0.182638	-4.1944	2.73599e-05	0.000831015	0.00289922	Selenop
ENSMUSG00000034171	1087.67	-0.601869	0.188547	-4.12506	3.70637e-05	0.00106179	0.00365568	Faah
ENSMUSG00000052305	2580.8	-0.605308	0.174506	-4.34535	1.39053e-05	0.000483284	0.00198001	Hbb-bs
ENSMUSG00000041040	919.202	-0.606516	0.179045	-4.28396	1.83598e-05	0.000603063	0.00236107	Fam117b
ENSMUSG00000058446	1000.3	-0.61198	0.169678	-4.46742	7.91673e-06	0.000304703	0.00139729	Znrf2
ENSMUSG00000002205	889.199	-0.613616	0.201786	-4.03583	5.44085e-05	0.00144982	0.00446083	Vrk3
ENSMUSG00000056069	649.26	-0.615718	0.179207	-4.33886	1.43221e-05	0.000489572	0.00195521	Otulinl
ENSMUSG00000013846	1041.34	-0.619231	0.205584	-4.02589	5.67592e-05	0.00150621	0.0045709	St3gal1
ENSMUSG00000020788	2096.17	-0.622168	0.15603	-4.7964	1.61546e-06	8.61919e-05	0.000637352	Atp2a3
ENSMUSG00000042599	849.169	-0.630411	0.187984	-4.30208	1.69203e-05	0.000566859	0.00223185	Kdm7a
ENSMUSG00000021665	591.834	-0.632334	0.205265	-4.10094	4.11482e-05	0.00115706	0.00378886	Hexb
ENSMUSG00000098318	1366.46	-0.633925	0.168367	-4.63371	3.59171e-06	0.000159554	0.000909858	Lockd
ENSMUSG00000020297	2924.25	-0.64061	0.108032	-6.52726	6.69828e-11	1.37848e-08	2.50985e-06	Nsg2
ENSMUSG00000039621	1075.77	-0.640878	0.16109	-4.81979	1.43712e-06	7.79136e-05	0.000546306	Prex1
ENSMUSG00000036565	624.665	-0.641914	0.220143	-4.00137	6.29759e-05	0.00164369	0.00487917	Ttyh3
ENSMUSG00000040940	5171.85	-0.642178	0.1117	-6.36522	1.95013e-10	3.51163e-08	4.88229e-06	Arhgef1
ENSMUSG00000020437	2691.16	-0.644236	0.146445	-5.17828	2.23942e-07	1.73875e-05	0.000188199	Myo1g
ENSMUSG00000027306	3970.6	-0.650734	0.133317	-5.60364	2.099e-08	2.35181e-06	3.42434e-05	Nusap1
ENSMUSG00000030890	1058.93	-0.656641	0.170636	-4.73871	2.15081e-06	0.00010737	0.000683998	Ilk
ENSMUSG00000078453	2969.55	-0.665254	0.138341	-5.5606	2.68855e-08	2.97926e-06	3.96879e-05	Abracl
ENSMUSG00000006360	6705.59	-0.668416	0.21652	-4.17198	3.01963e-05	0.000895586	0.00308422	Crip1
ENSMUSG00000098112	4743.23	-0.674279	0.112982	-6.60099	4.0842e-11	8.95328e-09	1.6474e-06	Bin2
ENSMUSG00000028460	469.034	-0.698226	0.241775	-4.08518	4.40429e-05	0.00122687	0.00410062	Sit1
ENSMUSG00000041126	4404.74	-0.699476	0.129756	-6.11292	9.78237e-10	1.51762e-07	6.2903e-06	H2az2
ENSMUSG00000001025	2039.33	-0.703819	0.217212	-4.34361	1.40163e-05	0.000484043	0.00182915	S100a6
ENSMUSG00000041890	1841.96	-0.704086	0.159483	-5.27646	1.31702e-07	1.15913e-05	9.20307e-05	Git2
ENSMUSG00000030798	969.63	-0.706277	0.177473	-4.92051	8.63194e-07	5.37312e-05	0.000335961	Cd37
ENSMUSG00000027330	3155.43	-0.707148	0.126129	-6.31281	2.7402e-10	4.60536e-08	3.83827e-06	Cdc25b
ENSMUSG00000020717	1163.99	-0.709644	0.203772	-4.53411	5.78462e-06	0.000236162	0.00110181	Pecam1
ENSMUSG00000038352	1742.54	-0.712542	0.19677	-4.64518	3.39787e-06	0.000152285	0.000777237	Arl5c
ENSMUSG00000028163	1395.75	-0.725862	0.189393	-4.8303	1.3633e-06	7.4311e-05	0.000454075	Nfkb1
ENSMUSG00000013787	1072.93	-0.731022	0.180689	-5.00803	5.49905e-07	3.50965e-05	0.000273171	Ehmt2
ENSMUSG00000027009	1715.42	-0.743228	0.18009	-5.08973	3.58571e-07	2.52855e-05	0.000170122	Itga4
ENSMUSG00000031389	1258.65	-0.748085	0.145346	-5.95316	2.63018e-09	3.9004e-07	8.90167e-06	Arhgap4
ENSMUSG00000073940	1079.47	-0.750771	0.232424	-4.40935	1.03681e-05	0.000382974	0.00162677	Hbb-bt
ENSMUSG00000040128	1497	-0.755078	0.179112	-5.17661	2.25959e-07	1.73875e-05	0.000130566	Pnrc1
ENSMUSG00000047604	507.603	-0.755472	0.247003	-4.29562	1.74203e-05	0.00057785	0.00230819	Frat2
ENSMUSG00000018340	7803.81	-0.75666	0.117328	-7.117	1.10302e-12	3.58801e-10	6.31256e-08	Anxa6
ENSMUSG00000022696	689.584	-0.757683	0.218987	-4.58764	4.48277e-06	0.000189139	0.000940103	Sidt1
ENSMUSG00000044250	1304.61	-0.764665	0.2112	-4.71838	2.37734e-06	0.000116374	0.000660111	Pced1b
ENSMUSG00000031402	972.443	-0.778359	0.194459	-5.03333	4.82027e-07	3.17697e-05	0.000230408	Mpp1
ENSMUSG00000031933	771.398	-0.77843	0.214249	-4.74617	2.07303e-06	0.000104002	0.000557619	Izumo1r
ENSMUSG00000052298	1332.39	-0.784834	0.174131	-5.44992	5.0393e-08	5.2388e-06	2.88341e-05	Cdc42se2
ENSMUSG00000049866	900.419	-0.79255	0.199437	-5.02737	4.97261e-07	3.23508e-05	0.00023648	Arl4c
ENSMUSG00000024381	787.953	-0.793062	0.200545	-5.0127	5.36718e-07	3.4473e-05	0.000260508	Bin1
ENSMUSG00000027111	1571.93	-0.794494	0.159012	-5.87033	4.34919e-09	5.97474e-07	1.15896e-05	Itga6
ENSMUSG00000025026	2883.82	-0.797699	0.114045	-7.64469	2.0945e-14	8.8004e-12	9.41766e-09	Add3
ENSMUSG00000015619	1516.49	-0.797716	0.185338	-5.29733	1.17507e-07	1.07722e-05	4.77112e-05	Gata3
ENSMUSG00000021485	780.718	-0.79866	0.214096	-4.84553	1.26276e-06	7.04776e-05	0.000407177	Mxd3
ENSMUSG00000031360	489.29	-0.805609	0.296679	-4.15085	3.31237e-05	0.000970987	0.00417214	Ctps2
ENSMUSG00000022565	1432.92	-0.808745	0.195431	-5.17582	2.26916e-07	1.73875e-05	0.000115943	Plec
ENSMUSG00000029385	850.209	-0.839072	0.274612	-4.41334	1.01786e-05	0.000378749	0.00175896	Ccng2
ENSMUSG00000039852	918.404	-0.841326	0.170203	-5.86677	4.44373e-09	5.97474e-07	8.23795e-06	Rere
ENSMUSG00000002668	1103.57	-0.848511	0.193948	-5.4053	6.47016e-08	6.33448e-06	3.69855e-05	Dennd1c
ENSMUSG00000031453	2106.26	-0.86285	0.180753	-5.74317	9.29221e-09	1.11551e-06	1.4025e-05	Rasa3
ENSMUSG00000069833	1093.93	-0.86728	0.154738	-6.45081	1.1125e-10	2.1574e-08	7.06865e-07	Ahnak
ENSMUSG00000016194	388.928	-0.874034	0.268762	-4.58944	4.44439e-06	0.000188308	0.00101773	Hsd11b1
ENSMUSG00000024900	605.979	-0.882178	0.220669	-5.14008	2.74623e-07	2.05133e-05	0.000135493	Cpt1a
ENSMUSG00000036944	547.574	-0.889118	0.288623	-4.49475	6.96523e-06	0.000274611	0.00143927	Tmem71
ENSMUSG00000076441	644.618	-0.897232	0.259505	-4.75787	1.95643e-06	9.86433e-05	0.000614404	Ass1
ENSMUSG00000032440	650.614	-0.9024	0.245537	-4.91879	8.70796e-07	5.38718e-05	0.00031887	Tgfbr2
ENSMUSG00000018293	4831.61	-0.902894	0.244186	-4.93557	7.9917e-07	5.03677e-05	0.000302409	Pfn1
ENSMUSG00000026581	4449.96	-0.907755	0.135077	-7.45788	8.7925e-14	3.54654e-11	1.11067e-08	Sell
ENSMUSG00000040723	2873.99	-0.919695	0.122238	-8.19186	2.57209e-16	1.72913e-13	1.61087e-10	Rcsd1
ENSMUSG00000049109	1747.36	-0.940222	0.191211	-5.91656	3.28737e-09	4.66899e-07	5.75241e-06	Themis
ENSMUSG00000026728	12294.6	-0.94656	0.11928	-8.5791	9.56173e-18	7.41696e-15	2.22517e-11	Vim
ENSMUSG00000035000	560.037	-0.957521	0.236277	-5.24783	1.53899e-07	1.29327e-05	6.10499e-05	Dpp4
ENSMUSG00000010142	540.147	-0.958487	0.249034	-5.09813	3.43022e-07	2.47074e-05	0.000152464	Tnfrsf13b
ENSMUSG00000023132	330.594	-0.979301	0.358188	-4.41106	1.02866e-05	0.00038136	0.00268576	Gzma
ENSMUSG00000056290	14282.5	-0.986338	0.0813604	-12.5548	3.7391e-36	3.77051e-32	0	Ms4a4b
ENSMUSG00000021180	161.427	-0.991418	0.401101	-4.30531	1.66756e-05	0.000560522	0.00472414	Rps6ka5
ENSMUSG00000020642	239.664	-0.992225	0.340825	-4.52275	6.10421e-06	0.000247208	0.00178206	Rnf144a
ENSMUSG00000040212	1414.73	-1.04224	0.194442	-6.33457	2.38001e-10	4.13794e-08	9.2689e-07	Emp3
ENSMUSG00000032231	1590.1	-1.04876	0.171539	-6.97436	3.07272e-12	9.11333e-10	2.95267e-08	Anxa2
ENSMUSG00000032946	5711.19	-1.07676	0.124798	-9.2439	2.37683e-20	3.99466e-17	3.91883e-13	Rasgrp2
ENSMUSG00000022885	1094.9	-1.09839	0.187909	-6.76178	1.36311e-11	3.4364e-09	8.41247e-08	St6gal1
ENSMUSG00000041959	4152.35	-1.11094	0.123095	-9.61706	6.77414e-22	2.27701e-18	3.99615e-14	S100a10
ENSMUSG00000021947	295.924	-1.13207	0.300368	-5.19527	2.04424e-07	1.64913e-05	0.000140779	Cryl1
ENSMUSG00000037235	1035.68	-1.14871	0.22098	-6.252	4.05232e-10	6.59091e-08	1.33189e-06	Mxd4
ENSMUSG00000025006	179.203	-1.16628	0.429558	-4.6521	3.28571e-06	0.000149924	0.00193023	Sorbs1
ENSMUSG00000032436	376.427	-1.19834	0.24329	-6.06778	1.29688e-09	1.9519e-07	3.30682e-06	Cmtm7
ENSMUSG00000026879	152.289	-1.2173	0.406359	-4.84758	1.24977e-06	7.04063e-05	0.000985873	Gsn
ENSMUSG00000045092	1671.04	-1.28119	0.185715	-7.73114	1.06591e-14	5.11838e-12	5.25573e-10	S1pr1
ENSMUSG00000038058	249.685	-1.32479	0.517963	-4.77696	1.77968e-06	9.11961e-05	0.0018545	Nod1
ENSMUSG00000044770	324.216	-1.48411	0.361268	-5.79295	6.91604e-09	8.40257e-07	1.62645e-05	Scml4
ENSMUSG00000079071	484.362	-1.5283	0.33291	-6.16534	7.03335e-10	1.10819e-07	3.04115e-06	Slc28a2b
ENSMUSG00000079110	192.579	-1.58421	0.558377	-5.1621	2.44195e-07	1.83766e-05	0.000580523	Capn3
ENSMUSG00000026989	2339.73	-1.68103	0.215115	-8.93337	4.13231e-19	4.16703e-16	2.57567e-13	Dapl1

### Sheet: Combo_vs_aLag3
ensembl_gene_id	baseMean	log2FoldChange	lfcSE	stat	pvalue	padj	svalue	gene
ENSMUSG00000040899	328.702	1.84492	0.732742	5.39936	6.68774e-08	1.52258e-05	0.00146607	Ccr6
ENSMUSG00000053469	425.712	1.03114	0.377564	4.9232	8.514e-07	0.000141831	0.00486694	Tg
ENSMUSG00000006442	1542.82	1.02029	0.231324	5.7244	1.038e-08	2.93625e-06	0.000124418	Srm
ENSMUSG00000022800	324.754	0.951708	0.329016	4.86621	1.13761e-06	0.000172664	0.00409663	Fyttd1
ENSMUSG00000042354	1386.65	0.883844	0.193871	5.73923	9.51076e-09	2.93625e-06	0.000108504	Gnl3
ENSMUSG00000037531	884.735	0.813088	0.212272	5.23572	1.6434e-07	3.40134e-05	0.000408154	Mrpl47
ENSMUSG00000041057	4680.49	0.790125	0.114757	7.61877	2.56112e-14	3.49849e-11	9.46542e-08	Wdr43
ENSMUSG00000038279	1199.6	0.751048	0.157956	5.90166	3.59855e-09	1.36545e-06	7.92565e-05	Nop2
ENSMUSG00000001674	1416.11	0.71089	0.15635	5.756	8.61321e-09	2.82038e-06	0.000140802	Ddx18
ENSMUSG00000042719	1312.21	0.694426	0.179279	5.24235	1.58545e-07	3.38396e-05	0.000476694	Naa25
ENSMUSG00000028069	2346.83	0.69306	0.154115	5.72188	1.05354e-08	2.93625e-06	0.000159565	Gpatch4
ENSMUSG00000031403	7584.54	0.638394	0.0901777	7.96395	1.66629e-15	3.7936e-12	1.40658e-07	Dkc1
ENSMUSG00000026020	9462.67	0.624479	0.0809119	8.55192	1.21062e-17	4.13428e-14	1.97068e-08	Nop58
ENSMUSG00000041515	1789.5	0.6045	0.188526	4.69357	2.68473e-06	0.000310792	0.00293156	Irf8
ENSMUSG00000001666	2006.92	0.601091	0.119929	6.14762	7.86531e-10	3.83715e-07	5.59375e-05	Ddt
ENSMUSG00000030138	2798.18	0.596217	0.113658	6.34624	2.20647e-10	1.50702e-07	3.0838e-05	Bms1
ENSMUSG00000021149	2673.01	0.587178	0.132923	5.63455	1.75515e-08	4.41974e-06	0.000245436	Gtpbp4
ENSMUSG00000015176	3225.79	0.580563	0.131059	5.63856	1.71474e-08	4.41974e-06	0.000279681	Nolc1
ENSMUSG00000036499	2530.96	0.524202	0.146463	4.8561	1.19722e-06	0.000177761	0.00185416	Eea1
ENSMUSG00000005846	5683.41	0.47304	0.106803	5.41395	6.16496e-08	1.45195e-05	0.00079947	Rsl1d1
ENSMUSG00000022255	6329.62	0.450622	0.115265	4.91569	8.8471e-07	0.000143871	0.00250432	Mtdh
ENSMUSG00000108414	5246.53	0.444881	0.114066	4.88868	1.01514e-06	0.000157577	0.0037246	Snhg1
ENSMUSG00000039067	6834	0.430849	0.0868894	5.71849	1.07476e-08	2.93625e-06	0.000704936	Psmd7
ENSMUSG00000067367	5833.25	0.428935	0.107512	4.90345	9.41681e-07	0.000149574	0.0042867	Lyar
ENSMUSG00000021270	38024.5	0.428154	0.0747486	6.38405	1.72461e-10	1.30879e-07	0.000209322	Hsp90aa1
ENSMUSG00000021595	4767.26	0.415041	0.101017	4.94815	7.49222e-07	0.00012793	0.00447898	Nsun2
ENSMUSG00000036112	8231.23	0.409672	0.0769997	5.95863	2.54369e-09	1.15823e-06	0.000623667	Metap2
ENSMUSG00000024991	17258.9	0.392064	0.0865739	5.21135	1.87476e-07	3.76606e-05	0.00313461	Eif3a
ENSMUSG00000000682	21946.7	-0.329439	0.0595133	-5.91814	3.256e-09	1.36378e-06	0.00467405	Cd52
ENSMUSG00000001123	2718.9	-0.461533	0.109847	-5.1886	2.11882e-07	3.92678e-05	0.00110266	Lgals9
ENSMUSG00000098112	4743.23	-0.468835	0.115952	-5.08297	3.71587e-07	6.67879e-05	0.00128495	Bin2
ENSMUSG00000027330	3155.43	-0.48081	0.130503	-4.83186	1.35267e-06	0.000192473	0.00271943	Cdc25b
ENSMUSG00000025026	2883.82	-0.483903	0.117562	-5.18786	2.12724e-07	3.92678e-05	0.000942364	Add3
ENSMUSG00000031389	1258.65	-0.52542	0.153924	-4.72981	2.24725e-06	0.000289599	0.00333809	Arhgap4
ENSMUSG00000027111	1571.93	-0.558141	0.170185	-4.6866	2.77776e-06	0.000314962	0.00391149	Itga6
ENSMUSG00000031453	2106.26	-0.632027	0.195305	-4.74242	2.11178e-06	0.000288469	0.00206938	Rasa3
ENSMUSG00000022885	1094.9	-0.656433	0.205598	-4.7326	2.21662e-06	0.000289599	0.00227922	St6gal1
ENSMUSG00000040723	2873.99	-0.663699	0.129354	-6.24868	4.13937e-10	2.35599e-07	2.14162e-05	Rcsd1
ENSMUSG00000026728	12294.6	-0.725932	0.123456	-6.83049	8.46262e-12	7.22496e-09	1.52605e-06	Vim
ENSMUSG00000035000	560.037	-0.76358	0.252366	-4.71287	2.44248e-06	0.000308929	0.00353329	Dpp4
ENSMUSG00000042599	849.169	-0.790208	0.201255	-5.29338	1.20075e-07	2.64552e-05	0.000338713	Kdm7a
ENSMUSG00000041959	4152.35	-0.804051	0.124901	-7.22323	5.07686e-13	4.95356e-10	3.34471e-07	S100a10
ENSMUSG00000069833	1093.93	-0.811124	0.156957	-6.19128	5.96787e-10	3.13543e-07	1.21736e-05	Ahnak
ENSMUSG00000039852	918.404	-0.819599	0.173265	-5.85998	4.6292e-09	1.66408e-06	6.82113e-05	Rere
ENSMUSG00000022696	689.584	-0.851994	0.227603	-5.19777	2.01695e-07	3.92678e-05	0.000550133	Sidt1
ENSMUSG00000056290	14282.5	-0.858543	0.0806553	-11.0255	2.87939e-28	1.96663e-24	6.66134e-16	Ms4a4b
ENSMUSG00000032946	5711.19	-0.869053	0.124095	-7.6689	1.73482e-14	2.9622e-11	4.70949e-08	Rasgrp2
ENSMUSG00000045092	1671.04	-0.876031	0.191115	-5.75485	8.67174e-09	2.82038e-06	9.41741e-05	S1pr1
ENSMUSG00000026581	4449.96	-0.880467	0.133139	-7.33187	2.26965e-13	2.58362e-10	1.93109e-07	Sell
ENSMUSG00000032231	1590.1	-0.907999	0.170632	-6.29238	3.12636e-10	1.94118e-07	5.57564e-06	Anxa2
ENSMUSG00000001025	2039.33	-0.954427	0.219704	-5.62906	1.8119e-08	4.41974e-06	0.000177664	S100a6
ENSMUSG00000026989	2339.73	-0.992737	0.209686	-5.91129	3.39448e-09	1.36378e-06	4.2271e-05	Dapl1

### Sheet: Combo_vs_aPDL1
ensembl_gene_id	baseMean	log2FoldChange	lfcSE	stat	pvalue	padj	svalue	gene
ENSMUSG00000041057	4680.49	0.631093	0.104588	6.73439	1.64614e-11	4.41769e-08	1.78769e-05	Wdr43
ENSMUSG00000001674	1416.11	0.611076	0.131456	5.63167	1.7847e-08	2.05266e-05	0.000578893	Ddx18
ENSMUSG00000042354	1386.65	0.608111	0.166	5.07979	3.77861e-07	0.000160114	0.00363595	Gnl3
ENSMUSG00000021428	1839.74	0.507896	0.126628	4.96735	6.78724e-07	0.000227684	0.00464313	Riok1
ENSMUSG00000015176	3225.79	0.486449	0.116145	5.06248	4.1384e-07	0.000166591	0.00333698	Nolc1
ENSMUSG00000021282	6983.61	0.468941	0.096043	5.59912	2.15438e-08	2.16812e-05	0.0011727	Eif5
ENSMUSG00000026020	9462.67	0.459776	0.0765426	6.57146	4.98257e-11	1.00287e-07	0.00011595	Nop58
ENSMUSG00000026009	8780.55	0.435674	0.0985382	5.19316	2.06754e-07	0.000104036	0.0044159	Icos
ENSMUSG00000031403	7584.54	0.416789	0.0856658	5.55512	2.77416e-08	2.23348e-05	0.00196325	Dkc1
ENSMUSG00000021270	38024.5	0.378627	0.0750029	5.68992	1.27101e-08	1.70548e-05	0.00391121	Hsp90aa1
ENSMUSG00000000682	21946.7	-0.349371	0.061285	-6.25379	4.00608e-10	6.45059e-07	0.00270346	Cd52
ENSMUSG00000001123	2718.9	-0.460201	0.104211	-5.21042	1.88415e-07	0.000101129	0.00235818	Lgals9
ENSMUSG00000026728	12294.6	-0.470547	0.113843	-5.00023	5.72614e-07	0.000219529	0.0048869	Vim
ENSMUSG00000040723	2873.99	-0.488795	0.115647	-5.09443	3.49798e-07	0.000156457	0.00302062	Rcsd1
ENSMUSG00000031389	1258.65	-0.525846	0.132713	-4.96966	6.70709e-07	0.000227684	0.00417126	Arhgap4
ENSMUSG00000041959	4152.35	-0.533587	0.115312	-5.45765	4.82489e-08	3.2371e-05	0.000969794	S100a10
ENSMUSG00000032231	1590.1	-0.594407	0.150468	-5.1568	2.51209e-07	0.00011897	0.00159784	Anxa2
ENSMUSG00000056290	14282.5	-0.666325	0.0775312	-9.07751	1.11082e-19	8.94324e-16	1.80427e-09	Ms4a4b
ENSMUSG00000056069	649.26	-0.666693	0.161815	-5.56235	2.66163e-08	2.23348e-05	0.000768948	Otulinl
ENSMUSG00000032946	5711.19	-0.681781	0.113967	-6.82009	9.09816e-12	3.66246e-08	9.91299e-06	Rasgrp2
